# CoPhaser: generic modeling of biological cycles in scRNA-seq with context-dependent periodic manifolds

**DOI:** 10.64898/2025.12.24.696376

**Authors:** Yves Paychère, Andrea Salati, Cédric Gobet, Felix Naef

**Affiliations:** Institute of Bioengineering, Institute of Bioengineering, School of Life Sciences, Ecole Polytechnique Fédérale de Lausanne, Lausanne, CH-1015, Switzerland

**Author notes:** Contributing authors.

**Keywords:** Periodic Manifolds, scRNA-seq, Autoencoder, Biological cycles, Cell Cycle, Spatial Cancer Organization, Circadian Cycle, Menstrual Cycle, Somite Clock, Segmentation Clock, Coupling

## Abstract

Biological cycles are ubiquitous cellular processes operating across a wide range of time scales. Fundamental cycles such as the cell cycle, circadian rhythms, or the segmentation clock occur cell-autonomously and are typically coupled to other cellular processes, including cell-type identity, metabolic states, and disease-associated programs. In single-cell transcriptomics (scRNA-seq), disentangling these continuous periodic trajectories from other sources of cellular variability remains a major challenge. Here, we introduce CoPhaser, an algorithm that learns context-dependent periodic manifolds to decompose scRNA-seq count data into independent periodic and non-periodic sources of variation, while preserving interpretability of manifold coordinates across biological contexts. CoPhaser is based on a biologically informed variational autoencoder with a structured latent space that explicitly separates cycle phase from cellular context while controlling their mutual information. By modeling gene expression as context-modulated harmonic functions, the model captures flexible yet biologically grounded deformations of periodic manifolds. We demonstrate CoPhaser’s ability to yield novel biological insights across four biological cycles. It recovers accurate continuous cell-cycle phases across diverse sequencing technologies, including highly heterogeneous settings such as development and cancer, without prior knowledge of gene programs or cell-cycle states. In cancer applications, CoPhaser reveals subtype-specific proliferation dynamics, identifying quiescent primitive states in relapsed pediatric acute myeloid leukemia and distinguishing proliferation-driven from constitutive gene overexpression in triple-negative breast cancer, highlighting potential robust therapeutic targets. It further extends to spatial cancer transcriptomics, revealing spatial synchronisation of cell-cycle phases in ovarian tumors. CoPhaser generalizes to other periodic systems, enabling reconstruction of circadian clocks in the mouse aorta, and identifies cell-type and subtype-specific circadian differences. In addition, it maps continuous endometrial remodeling across the human menstrual cycle and reveals altered transcriptional dynamics in endometriosis. Finally, it reveals coupling between the cell cycle and the somite clock in the mouse embryo. Together, CoPhaser provides a versatile and interpretable framework for dissecting the interplay between cellular identity and biological cycles in single-cell data.
