## Supplemental Table 1 for "CoPhaser: generic modeling of biological cycles in scRNA-seq with context-dependent periodic manifolds"

### Sheet: Cell Cycle
Gene
Anln
Anp32e
Atad2
Aurka
Aurkb
Birc5
Blm
Brip1
Bub1
Casp8ap2
Cbx5
Ccnb2
Ccne2
Cdc20
Cdc25c
Cdc45
Cdc6
Cdca2
Cdca3
Cdca7
Cdca8
Cdk1
Cenpa
Cenpe
Cenpf
Cenpu
Chaf1b
Ckap2
Ckap2l
Ckap5
Cks1b
Cks2
Clspn
Ctcf
Dlgap5
Dscc1
Dtl
E2f8
Ect2
Esco2
Exo1
Fen1
G2e3
Gas2l3
Gins2
Gmnn
Gtse1
Hells
Hjurp
Hmgb2
Hmmr
Jpt1
Kif11
Kif20b
Kif23
Kif2c
Lbr
Mcm2
Mcm4
Mcm5
Mcm6
Mki67
Msh2
Nasp
Ncapd2
Ndc80
Nek2
Nuf2
Nusap1
Pcna
Pimreg
Pola1
Pold3
Prim1
Psrc1
Rad51
Rad51ap1
Rangap1
Rfc2
Rpa2
Rrm1
Rrm2
Slbp
Smc4
Tacc3
Tipin
Tmpo
Top2a
Tpx2
Ttk
Tubb4b
Tyms
Ube2c
Ubr7
Uhrf1
Ung
Usp1
Wdr76

### Sheet: Circadian Cycle
Gene
Arntl2
Bhlhe41
Bmal1
Ciart
Clock
Cry1
Cry2
Csnk1a1
Csnk1d
Csnk1e
Dbp
Fbxo21
Fbxo3
Hlf
Nampt
Nfil3
Npas2
Nr1d1
Nr1d2
Per1
Per2
Per3
Rora
Rorc
Tef

### Sheet: Menstrual Cycle Stromal
Gene
SFRP4
KCNIP4
PLCL1
PAEP
PCSK5
LHFPL3
ADAM12
MMP11
ZBTB16
ZNF704
PTCH1
ROBO2
CXCL14
RORA
FOXO1
MTUS2
PWRN1
CCBE1
PAMR1
NPAS3
TIMP3
JAZF1
LSAMP
DPP6
GPX3
GALNT17
TMEM196
LAMB1
PMEPA1
SDK2
COL27A1
TMEM120B
ARL15
SEMA5A
LAMA2
LTBP1
RORB
EVA1C
GNLY
ANO4
MAP3K5
IGFBP2
PHF21B
NLGN1
ASIC2
IL15
MT1G
SFRP1
CFD
GALNT13
SLIT3
KCNIP1
TMEM132C
PPP2R2C
MT-ND1
DIO2
SERPING1
ADAMTS19
AC024230.1
PIP5K1B
FN1
TGM2
LINC01320
AC092691.1
MT-ND2
LINGO2
H19
MT-ND4
S100A6
CASC15
FREM1
BTBD11
RAI14
MT-ND3
CACNB2
CACNA1D
ITGB8
AFF3
PTGDS
SGIP1
C1orf21
AC005062.1
MT-ATP8
C1R
MME
INSR
KCNIP4-IT1
SYNPO2
NNMT
CPM
MMP16
ALDH1A3
APOE

### Sheet: Somite Clock
gene	phase	amp
Efna1	2.9765	1.3661
Lfng	3.1323	1.5699
Per1	3.0989	1.4327
Dusp4	3.0388	1.6126
Hes1	2.1747	1.1069
Epha2	2.7806	1.1772
Id2	2.7445	0.9966
Luciferase	3.3872	1.0222
Dusp7	2.9814	0.9673
Rest	2.9924	1.1077
Rab30	2.9244	0.2281
Gse1	3.4588	1.3773
Trib1	2.6615	0.739
Klf10	2.6229	0.9694
Tmem186	0.0635	0.7956
Fzd1	0.47	1.0698
Cdx2	2.9219	1.4217
Dll1	2.7153	1.6524
Dkk1	-0.1804	0.7592
Hes7	3.3777	1.685
Pim1	2.4566	0.8191
Junb	2.9607	0.6407
Tle3	2.8848	1.2766
Atp5f1	-0.4697	1.1329
Pdzrn3	2.797	1.1727
Frmd4a	4.1998	0.9177
Bcl2l11	2.9869	0.8101
Hes5	2.1522	1.0509
Tmem200c	-0.2531	0.1588
Klf16	3.0821	0.9732
Jade1	3.0883	1.0388
Klf6	-0.4035	0.6686
Dbp	3.5923	0.6232
Zfp608	1.1241	0.5869
Col4a1	3.2261	1.2156
Mllt6	2.6317	0.8033
Sp5	0.27	1.2651
Tbc1d10b	3.1156	0.9538
Rnf39	3.3185	0.7259
Lhx1	3.6942	0.6408
Dab2ip	3.6314	1.1443
Nrarp	3.4759	1.5614
Rab11fip1	2.664	0.9646
Sox8	3.073	0.4226
Elmsan1	2.8901	1.1193
Parp8	-0.7881	0.6628
Sertad1	3.0149	0.7695
Efnb1	3.96	1.1222
Mbp	2.8498	0.846
Cxxc5	3.6493	1.2155
Sgk1	-0.3896	1.0021
Tle1	4.1234	0.9974
Jade2	3.2337	0.9014
Rnd3	-0.0661	0.7388
Borcs6	3.0936	0.8752
Ajuba	3.5349	0.9622
Fgf4	0.4902	1.1583
Tgif1	0.3254	1.1927
Shisa3	3.7276	0.8586
Plekhg3	3.2409	1.1877
Ahdc1	3.4377	1.1183
Atoh8	3.0194	0.5018
Ier2	2.8337	1.1787
Fgf20	0.6474	0.2196
Cd40	-1.2981	0.2074
Efna3	3.9504	0.7336
Bbc3	3.1568	0.8918
Tbl2	-0.7633	0.8648
Erf	3.5016	1.1891
Apcdd1	1.5467	0.3497
Spry1	3.4436	0.417
Id1	2.339	0.6057
Iffo2	3.6417	0.8673
Dennd2c	0.3748	1.1015
Lcorl	3.5055	0.5792
Pknox2	3.8772	1.028
Msx1	1.9156	0.7159
Zcchc3	3.3056	1.0378
Mafk	2.5887	0.3692
Ext1	3.5029	1.1052
Arl6ip4	3.1472	1.0018
Nab2	4.531	0.6109
Hey1	2.9871	0.7196
Otx1	3.4114	0.6775
Dym	0.0173	0.7003
Rbmxl1	3.3062	1.004
Amotl2	2.6484	0.8587
Inka1	3.3334	0.9974
N4bp3	3.5893	0.4986
Appl2	1.1435	0.4337
Map3k9	3.2157	0.3423
Ddit4	2.9965	1.4163
Pou4f1	0.0363	0.12
Tubgcp5	-0.0753	0.6149
Arl4d	3.5011	1.0358
Ing1	3.2341	1.039
Vps26b	4.346	0.2723
Mettl26	0.339	0.3232
Leng1	3.9365	0.467
Elp4	-0.296	0.5891
Zic3	0.3835	0.7277
Cdc42se2	-0.139	1.0343
Ndufs6	2.1269	0.8574
Cpne1	0.1374	1.0891
Cdc42se1	3.9437	0.9978
Kctd6	-0.1531	0.5049
Kcnk10	0.0134	0.4749
Foxo4	3.1779	0.9148
Rpia	2.6594	0.4258
Ccnd1	3.1753	1.1291
Kcnj12	2.6217	0.5068
Agap3	2.5976	1.1249
Bok	3.5898	0.1072
Sox12	3.3665	0.9189
Snph	2.7928	0.3798
Acbd6	3.7866	0.8211
Tceal9	2.5603	1.111
Tead4	3.9305	0.2518
Iqsec2	3.1722	0.3013
Gpc6	-0.9054	0.6397
Zfpl1	0.4792	0.2527
Brd1	3.7737	0.7759
Mios	0.1142	0.7161
Cd274	0.2783	0.1865
Dnajb1	3.4922	0.5815
Mxra7	4.3124	0.324
Rab7	2.514	0.884
Rbp4	4.4458	0.0821
Abhd2	0.9838	0.7569
Mterf2	-0.2537	0.381
Tcp11l1	2.1039	0.1775
Eef1e1	1.491	0.6461
Hoxa2	0.6762	0.3657
Lurap1l	1.7183	0.1984
Slc25a19	2.7523	0.4888
Bc005624	2.6855	0.6948
Dgke	-0.0222	0.5417
Tgif2	2.8493	0.9145
Rnaseh2c	3.2724	0.8325
Pet100	2.4572	0.5535
Znhit6	-1.1765	0.1444
1190007i07rik	1.584	0.32
Tmem119	2.3454	0.4506
Abcc4	-1.5157	0.251
Trh	2.4301	0.1936
Ndor1	-0.6465	0.7078
Timmdc1	3.8206	0.5392
Idua	-0.4829	0.2079
Zfp830	2.365	0.5314
Gins2	3.6787	0.8309
Med13l	-0.1417	0.7745
Stk38	1.0799	0.8161
Slc1a4	0.4736	1.0656
Sall1	0.7545	1.0335
Ccdc28b	4.0706	0.4253
Trir	3.2023	1.0909
Lca5	0.6826	0.5676
Atat1	1.6153	0.4629
Zbtb20	-0.0973	0.1931
Tceal7	1.8569	0.2667
Sap18	1.6832	0.7699
Atp1b2	-0.4892	0.4549
Dnal4	2.1097	0.5411
Zfp870	0.4877	0.3919
Rarg	0.7683	1.1187
Virma	4.4928	0.8984
Plekho1	2.2847	1.0632
Snrpc	1.8808	0.8618
3110082i17rik	3.7894	0.5994
Baz1a	-1.0373	0.4425
Fv1	-1.4143	0.3907
Zfp212	1.9798	0.544
Itm2c	2.6159	0.8865
Zfp651	1.1179	0.5846
Alg2	4.0242	0.4528
